# Predicting correct serotypes using machine-learning models based on codon usage patterns of influenza A viruses

**DOI:** 10.1101/528083

## Abstract

Consistent codon usage patterns across species was supposed to be observed owing to the degeneracy of genetic code and the conservation of the translation machinery. In fact, however, codon usage vary dramatically among organisms, and the choice difference might also affect downstream protein expressions, structures as well as their functions. It is suggested that different codon usage patterns should encrypt distinct characters for a certain type of organism, and as a result, a series of machine-learning models have been constructed, not only for learning the patterns from certain species, but also for predicting the species based on given patterns. Two gene segments of influenza A virus, hemagglutinin (HA; gene 4) and neuraminidase (NA; gene 6), were so essential for the immune response of their hosts, that the serotypes of the viruses are named after their combinations. They thus become the objects of this study, and those proposed models work quite well on the designated tasks.
