## Supplementary material for "Predicting correct serotypes using machine-learning models based on codon usage patterns of influenza A viruses": Benchmarks - continents

### Sheet: Overall Benchmarks
Model	Accuracy	Recall	Precision	F1-score	MCC coefficient
MLM	0.333	0.494	0.354	0.299	0.224
FNNs	0.695	0.655	0.509	0.555	0.547
CNNs 2D	0.605	0.662	0.492	0.51	0.471
CNNs 3D	0.703	0.705	0.551	0.593	0.569

### Sheet: Serotype based
Continent	Accuracy				Precision				Recall				F1-score				Number of support
	MLM	FNNs	CNNs 2D	CNNs 3D	MLM	FNNs	CNNs 2D	CNNs 3D	MLM	FNNs	CNNs 2D	CNNs 3D	MLM	FNNs	CNNs 2D	CNNs 3D	MLM	FNNs	CNNs 2D	CNNs 3D
AFRICA	0.628	0.797	0.775	0.8	0.26	0.4	0.56	0.63	0.63	0.8	0.78	0.8	0.37	0.53	0.65	0.7	320	320	320	320
ASIA	0.252	0.665	0.546	0.701	0.62	0.7	0.75	0.72	0.25	0.67	0.55	0.7	0.36	0.68	0.63	0.71	3711	3711	3711	3711
EUROPE	0.417	0.693	0.698	0.698	0.25	0.46	0.41	0.53	0.42	0.69	0.7	0.7	0.31	0.55	0.52	0.6	1442	1442	1442	1442
NORTH AMERICA	0.307	0.722	0.601	0.705	0.82	0.89	0.9	0.91	0.31	0.72	0.6	0.7	0.45	0.8	0.72	0.79	8141	8141	8141	8141
OCEANIA	0.676	0.566	0.699	0.688	0.11	0.29	0.19	0.25	0.68	0.57	0.7	0.69	0.18	0.39	0.3	0.37	525	525	525	525
SOUTH AMERICA	0.68	0.485	0.654	0.637	0.07	0.31	0.15	0.27	0.68	0.49	0.65	0.64	0.13	0.38	0.25	0.38	344	344	344	344
