## Supplementary material for "Predicting correct serotypes using machine-learning models based on codon usage patterns of influenza A viruses": Benchmarks - only large samples

### Sheet: Overall Benchmarks
Model	Accuracy	Recall	Precision	F1-score	MCC coefficient
MLM	0.938	0.936	0.876	0.898	0.906
FNNs	0.981	0.971	0.956	0.963	0.97
CNNs 2D	0.981	0.976	0.955	0.964	0.97
CNNs 3D	0.987	0.975	0.975	0.975	0.98

### Sheet: Serotype based
Serotype	Accuracy				Precision				Recall				F1-score				Number of support
	MLM	FNNs	CNNs 2D	CNNs 3D	MLM	FNNs	CNNs 2D	CNNs 3D	MLM	FNNs	CNNs 2D	CNNs 3D	MLM	FNNs	CNNs 2D	CNNs 3D	MLM	FNNs	CNNs 2D	CNNs 3D
H1N1	0.943	0.99	0.993	0.996	0.99	0.99	0.99	0.99	0.94	0.99	0.99	1	0.96	0.99	0.99	0.99	5907	5907	5907	5907
H1N2	0.877	0.923	0.943	0.921	0.57	0.85	0.83	0.92	0.88	0.92	0.94	0.92	0.69	0.89	0.88	0.92	1027	1027	1027	1027
H3N2	0.931	0.978	0.973	0.989	0.99	0.99	1	0.99	0.93	0.98	0.97	0.99	0.96	0.99	0.98	0.99	5643	5643	5643	5643
H5N1	0.994	0.994	0.994	0.995	0.95	0.99	1	1	0.99	0.99	0.99	0.99	0.97	0.99	1	1	1146	1146	1146	1146
