## Supplementary material for "Predicting correct serotypes using machine-learning models based on codon usage patterns of influenza A viruses": Benchmarks

### Sheet: Overall Benchmarks
Model	Accuracy	Recall	Precision	F1-score	MCC coefficient
MLM	0.879	0.707	0.509	0.546	0.833
FNNs	0.967	0.725	0.685	0.7	0.952
CNNs 2D	0.948	0.708	0.656	0.67	0.925
CNNs 3D	0.97	0.745	0.731	0.731	0.956

### Sheet: Serotype based
Serotype	Accuracy				Precision				Recall				F1-score				Number of support
	MLM	FNNs	CNNs 2D	CNNs 3D	MLM	FNNs	CNNs 2D	CNNs 3D	MLM	FNNs	CNNs 2D	CNNs 3D	MLM	FNNs	CNNs 2D	CNNs 3D	MLM	FNNs	CNNs 2D	CNNs 3D
H1N1	0.874	0.988	0.972	0.985	0.99	0.99	0.99	0.99	0.87	0.99	0.97	0.99	0.93	0.99	0.98	0.99	5773	5773	5773	5773
H1N2	0.869	0.88	0.94	0.93	0.59	0.89	0.71	0.86	0.87	0.88	0.94	0.93	0.71	0.89	0.81	0.89	1035	1035	1035	1035
H1N9	0.6	0.467	0.467	0.467	0.11	0.41	0.41	0.54	0.6	0.47	0.47	0.47	0.19	0.44	0.44	0.5	15	15	15	15
H2N1	0.579	0.421	0.526	0.684	0.14	0.44	0.34	0.65	0.58	0.42	0.53	0.68	0.22	0.43	0.42	0.67	19	19	19	19
H2N2	0.865	0.865	0.888	0.91	0.57	0.81	0.75	0.87	0.87	0.87	0.89	0.91	0.69	0.84	0.81	0.89	89	89	89	89
H2N9	0.278	0.556	0.5	0.611	0.08	0.4	0.47	0.52	0.28	0.56	0.5	0.61	0.12	0.47	0.49	0.56	18	18	18	18
H3N1	0.571	0.381	0.286	0.381	0.02	0.2	0.11	0.16	0.57	0.38	0.29	0.38	0.05	0.26	0.15	0.23	21	21	21	21
H3N2	0.882	0.976	0.93	0.971	0.99	0.99	1	0.99	0.88	0.98	0.93	0.97	0.93	0.98	0.96	0.98	5733	5733	5733	5733
H3N9	0.2	0.2	0.2	0.2	0.04	0.12	0.25	0.17	0.2	0.2	0.2	0.2	0.07	0.15	0.22	0.18	5	5	5	5
H5N1	0.952	0.977	0.979	0.985	0.98	0.99	0.99	0.99	0.95	0.98	0.98	0.99	0.97	0.98	0.99	0.99	1170	1170	1170	1170
H5N2	0.799	0.914	0.95	0.95	0.74	0.82	0.75	0.82	0.8	0.91	0.95	0.95	0.77	0.86	0.84	0.88	303	303	303	303
H5N9	0.545	0.545	0.273	0.364	0.11	0.55	0.6	0.67	0.55	0.55	0.27	0.36	0.18	0.55	0.37	0.47	11	11	11	11
H7N1	0.901	0.864	0.877	0.901	0.55	0.76	0.62	0.82	0.9	0.86	0.88	0.9	0.68	0.81	0.73	0.86	81	81	81	81
H7N2	0.821	0.91	0.925	0.91	0.76	0.95	0.9	0.97	0.82	0.91	0.93	0.91	0.79	0.93	0.91	0.94	67	67	67	67
H7N9	0.867	0.923	0.909	0.93	0.96	0.95	0.94	0.95	0.87	0.92	0.91	0.93	0.91	0.94	0.93	0.94	143	143	143	143

### Sheet: Serotype based compare
Serotype	Accuracy				Precision				Recall				F1-score				Number of support
	MLM	FNNs	CNNs 2D	CNNs 3D	MLM	FNNs	CNNs 2D	CNNs 3D	MLM	FNNs	CNNs 2D	CNNs 3D	MLM	FNNs	CNNs 2D	CNNs 3D	MLM	FNNs	CNNs 2D	CNNs 3D
H1N1	0.874	0.988	0.972	0.985	0.99	0.99	0.99	0.99	0.87	0.99	0.97	0.99	0.93	0.99	0.98	0.99	5773	5773	5773	5773
H1N2	0.869	0.88	0.94	0.93	0.59	0.89	0.71	0.86	0.87	0.88	0.94	0.93	0.71	0.89	0.81	0.89	1035	1035	1035	1035
H1N9	0.6	0.467	0.467	0.467	0.11	0.41	0.41	0.54	0.6	0.47	0.47	0.47	0.19	0.44	0.44	0.5	15	15	15	15
H2N1	0.579	0.421	0.526	0.684	0.14	0.44	0.34	0.65	0.58	0.42	0.53	0.68	0.22	0.43	0.42	0.67	19	19	19	19
H2N2	0.865	0.865	0.888	0.91	0.57	0.81	0.75	0.87	0.87	0.87	0.89	0.91	0.69	0.84	0.81	0.89	89	89	89	89
H2N9	0.278	0.556	0.5	0.611	0.08	0.4	0.47	0.52	0.28	0.56	0.5	0.61	0.12	0.47	0.49	0.56	18	18	18	18
H3N1	0.571	0.381	0.286	0.381	0.02	0.2	0.11	0.16	0.57	0.38	0.29	0.38	0.05	0.26	0.15	0.23	21	21	21	21
H3N2	0.882	0.976	0.93	0.971	0.99	0.99	1	0.99	0.88	0.98	0.93	0.97	0.93	0.98	0.96	0.98	5733	5733	5733	5733
H3N9	0.2	0.2	0.2	0.2	0.04	0.12	0.25	0.17	0.2	0.2	0.2	0.2	0.07	0.15	0.22	0.18	5	5	5	5
H5N1	0.952	0.977	0.979	0.985	0.98	0.99	0.99	0.99	0.95	0.98	0.98	0.99	0.97	0.98	0.99	0.99	1170	1170	1170	1170
H5N2	0.799	0.914	0.95	0.95	0.74	0.82	0.75	0.82	0.8	0.91	0.95	0.95	0.77	0.86	0.84	0.88	303	303	303	303
H5N9	0.545	0.545	0.273	0.364	0.11	0.55	0.6	0.67	0.55	0.55	0.27	0.36	0.18	0.55	0.37	0.47	11	11	11	11
H7N1	0.901	0.864	0.877	0.901	0.55	0.76	0.62	0.82	0.9	0.86	0.88	0.9	0.68	0.81	0.73	0.86	81	81	81	81
H7N2	0.821	0.91	0.925	0.91	0.76	0.95	0.9	0.97	0.82	0.91	0.93	0.91	0.79	0.93	0.91	0.94	67	67	67	67
H7N9	0.867	0.923	0.909	0.93	0.96	0.95	0.94	0.95	0.87	0.92	0.91	0.93	0.91	0.94	0.93	0.94	143	143	143	143
