## Supplementary material for "Predicting correct serotypes using machine-learning models based on codon usage patterns of influenza A viruses": Confusion Matrix

### Sheet: Tag Sequence
H1N1
H1N2
H1N9
H2N1
H2N2
H2N9
H3N1
H3N2
H3N9
H5N1
H5N2
H5N9
H7N1
H7N2
H7N9

### Sheet: MLM
5048	270	58	51	1	40	257	0	0	6	3	2	37	0	0
68	899	7	1	7	1	0	41	0	0	8	0	0	3	0
0	0	9	0	0	3	0	0	1	0	0	2	0	0	0
0	0	0	11	2	1	4	0	0	0	0	0	1	0	0
0	0	0	4	77	2	0	0	0	0	6	0	0	0	0
0	0	2	3	1	5	0	0	3	0	0	3	0	0	1
6	0	0	0	0	0	12	3	0	0	0	0	0	0	0
0	342	5	2	39	0	222	5056	18	0	48	0	0	1	0
0	0	1	0	0	1	2	0	1	0	0	0	0	0	0
0	0	0	6	0	4	8	0	0	1114	17	15	6	0	0
0	1	0	1	7	0	0	4	0	11	242	26	0	11	0
0	0	0	0	0	1	0	0	0	1	3	6	0	0	0
0	0	0	0	0	0	3	0	0	1	0	0	73	2	2
0	0	0	0	1	0	0	1	0	0	2	0	6	55	2
0	0	0	0	0	6	0	0	1	0	0	2	10	0	124

### Sheet: FNNs
5701	25	6	8	0	0	16	0	0	5	0	0	12	0	0
58	911	2	0	1	0	0	55	0	0	7	0	0	1	0
3	0	7	0	0	4	0	0	0	0	0	0	0	0	1
5	0	0	8	1	3	0	0	0	1	0	0	1	0	0
0	0	0	1	77	2	0	6	0	0	3	0	0	0	0
1	0	1	0	3	10	0	0	3	0	0	0	0	0	0
8	0	0	0	0	0	8	5	0	0	0	0	0	0	0
0	83	0	0	8	0	12	5598	3	0	29	0	0	0	0
0	0	1	0	0	0	1	1	1	0	0	0	0	0	1
6	0	0	0	0	0	1	1	0	1143	16	1	2	0	0
0	3	0	1	5	0	0	6	0	5	277	4	0	2	0
0	0	0	0	0	1	0	0	0	0	4	6	0	0	0
2	0	0	0	0	0	3	0	0	1	2	0	70	0	3
0	1	0	0	0	0	0	1	0	0	0	0	2	61	2
0	0	0	0	0	5	0	0	1	0	0	0	5	0	132

### Sheet: CNNs 2D
5614	83	5	17	0	0	27	0	0	1	1	0	25	0	0
38	973	2	0	0	0	0	12	0	0	8	0	0	2	0
2	1	7	0	0	1	0	0	1	0	0	1	0	0	2
1	0	0	10	1	2	0	0	0	0	0	0	5	0	0
0	0	0	1	79	1	0	0	0	0	8	0	0	0	0
0	0	1	1	2	9	0	0	2	0	2	0	0	0	1
7	0	0	0	0	0	6	6	0	0	0	0	2	0	0
0	316	0	0	17	0	19	5333	0	0	47	0	0	1	0
0	0	1	0	0	0	1	1	1	0	0	0	0	0	1
3	0	0	0	0	0	2	0	0	1146	15	0	4	0	0
0	1	0	0	6	0	0	0	0	5	288	1	0	2	0
0	0	0	0	0	0	0	0	0	0	8	3	0	0	0
1	0	0	0	0	0	2	0	0	0	2	0	71	2	3
0	0	0	0	0	0	0	0	0	0	2	0	2	62	1
0	0	1	0	0	6	0	0	0	0	1	0	5	0	130

### Sheet: CNNs 3D
5688	48	2	7	0	0	19	0	0	1	0	0	8	0	0
31	963	2	0	0	0	0	30	0	0	9	0	0	0	0
2	1	7	0	0	1	0	0	2	0	0	0	0	0	2
3	0	0	13	1	2	0	0	0	0	0	0	0	0	0
0	0	0	0	81	2	0	1	0	0	5	0	0	0	0
0	0	1	0	3	11	0	0	2	0	0	0	0	0	1
9	0	0	0	0	0	8	4	0	0	0	0	0	0	0
0	112	0	0	5	0	17	5566	1	0	32	0	0	0	0
0	0	1	0	0	0	1	1	1	0	0	0	0	0	1
6	0	0	0	0	0	1	0	0	1153	10	0	0	0	0
0	1	0	0	3	0	0	3	0	6	288	2	0	0	0
0	0	0	0	0	1	0	0	0	0	6	4	0	0	0
1	0	0	0	0	0	3	0	0	1	0	0	73	1	2
0	0	0	0	0	0	0	0	0	0	2	0	3	61	1
0	0	0	0	0	4	0	0	0	0	0	0	5	1	133
